# Estimating Historical Food Web Variation in Chesapeake Bay Using Isotope Variation in Museum Fish Specimens

**DOI:** 10.1101/2025.09.09.674953

**Authors:** Matthew P. Schumm, Katherine E. Bemis, Daniel K. Okamoto, Lynne R. Parenti

**Author notes:** Author contributions:* M.P.S. conceived the study with input from L.R.P., K.E.B., and D.K.O. All authors jointly collaborated on study design, selection of species and use of collections, and methods. M.P.S. processed specimens, collected samples, and performed data collection, with support from staff in the Division of Fishes, National Museum of Natural History, and the Museum Conservation Institute, Smithsonian Institution, and in the UC Davis Stable Isotope Facility. M.P.S. conducted analyses, made figures, and drafted the manuscript text with input from all authors.

## Abstract

Trophic interactions are hypothesized to change in response to rapid anthropogenic environmental changes. Documenting these trends may aid biological conservation. One tool to measure trophic level is stable isotope analysis. Nitrogen isotope values (δ^15^N) of bulk tissue may be used as indirect indicators of an organism’s trophic level and the isotopic composition of its prey. In contrast, compound-specific isotope analysis can estimate trophic level directly. For the fishes of Chesapeake Bay, museum collections provide a unique opportunity to characterize trophic trends collected as early as the 1850s, from an ecosystem that has been overfished and subjected to increasingly high nutrient loading and land use change during the past three centuries. To assess isotope data for evidence of change in predator species trophic level, we analyzed tissue from 183 museum specimens of three predators (Striped Bass, *Morone saxatilis*; Summer Flounder, *Paralichthys dentatus*; and Bluefish, *Pomatomus saltatrix*) and two lower-trophic-level species (Bay Anchovy, *Anchoa mitchilli*; and Menhaden, *Brevoortia tyrannus*). Predatory Striped Bass did not show an increase through time in δ^15^N values, despite such a trend in Bay Anchovy, suggesting possible change in trophic level. Analysis of Striped Bass tissue using compound specific analysis indicates their mean trophic level has been stable for decades. These findings imply that Striped Bass are part of a diverse food web within Chesapeake Bay beyond that reflected by our two included prey species and are stable through time in their average size-specific trophic level, a valuable insight into their ecological role.
