## Supplemental Data for "Estimating Historical Food Web Variation in Chesapeake Bay Using Isotope Variation in Museum Fish Specimens"

### Sheet: Sheet1
SPECIMENS EXAMINED
Taxon	Specimen lot NMNH, VIMS, or CBL catalog number	No. of specimens examined from this lot	Institution (SI NMNH, VIMS, or CBL catalog now housed at VIMS)	Year	Month	Locality	Eye lenses (black or white, specimens that were fresh for this study labeled "w" to indicate no formalin immersion prior to being sampled for the main dataset)	Fresh, newly collected for this study by VIMS and catalogued in NMNH	Nearest river region or watershed	Latitude
Anchoa mitchilli	74201	3	NMNH	1912	July	Plum Point Creek	b	N	Patuxent	38.6
Anchoa mitchilli	395381	3	NMNH	1920	December	"Chesapeake Bay"	b	N	Unknown
Anchoa mitchilli	127707	1	NMNH	1921	November	Lewisetta	w	N	Potomac	38
Anchoa mitchilli	90519	3	NMNH	1921	August	Hawkins Pt	b	N	Patuxent	39.21
Anchoa mitchilli	90501	3	NMNH	1921	October	Newtown Neck, Blackistone Island	w	N	Potomac	38.21
Anchoa mitchilli	90267	3	NMNH	1921	August	Solomon's	b	N	Patuxent	38.32
Anchoa mitchilli	90244	3	NMNH	1922	April	Chesapeake Beach to Annapolis	w	N	Patuxent	38.69
Anchoa mitchilli	92017	3	NMNH	1931	August	Cobb Island	b	N	Potomac	38.26
Anchoa mitchilli	3193	1	NMNH	1950	July	Crisfield	b	N	Delmarva	37.98
Anchoa mitchilli	405810	1	NMNH	2011	October	SERC Dock	b	N	Patuxent	38.8895
Brevoortia tyrannus	39090	1	NMNH	1887	April	"Chesapeake Bay"	w	N	Unknown
Brevoortia tyrannus	39089	1	NMNH	1887	April	"Chesapeake Bay"	w	N	Unknown
Brevoortia tyrannus	39088	1	NMNH	1887	April	"Chesapeake Bay"	w	N	Unknown
Brevoortia tyrannus	44218	1	NMNH	1892	July	Fortress Monroe	w	N	James	37
Brevoortia tyrannus	67637	2	NMNH	1892	March	Fortress Monroe	w	N	James	37
Brevoortia tyrannus	72325	2	NMNH	1893	March	Old Point Comfort	w	N	James	37
Brevoortia tyrannus	59814	1	NMNH	1893	April	Hampton Creek	w	N	York	37.43
Brevoortia tyrannus	67818	1	NMNH	1894	May	Cockerel Creek	w	N	Rappahannock	38.11
Brevoortia tyrannus	67822	2	NMNH	1897	September	St George Island	b	N	Potomac	38.12
Brevoortia tyrannus	85187	1	NMNH	1912	November	Quantico	w	N	Potomac	38.52
Brevoortia tyrannus	90039	2	NMNH	1914	February	Barren Island	w	N	Delmarva	38.33
Brevoortia tyrannus	134147	1	NMNH	1921	October	Ches. Beach Calvert County	w	N	Patuxent	38.69
Brevoortia tyrannus	90025	1	NMNH	1921	May	James Fishery	w	N	James	36.9917
Brevoortia tyrannus	90003	1	NMNH	1921	August	Lewisetta	w	N	Potomac	38
Brevoortia tyrannus	129760	1	NMNH	1921	January	Point No Point	b	N	Potomac	38.33
Brevoortia tyrannus	90007	2	NMNH	1921	August	Bear Creek	b	N	Patuxent	39.25
Brevoortia tyrannus	90035	2	NMNH	1921	March	Baltimore Harbor Light	w	N	Patuxent	39.06
Brevoortia tyrannus	89795	2	NMNH	1930	August	Cobb Island	b	N	Potomac	38.26
Brevoortia tyrannus	102313	1	NMNH	1936	September	Bay Ridge	w	N	Patuxent	38.94
Brevoortia tyrannus	455427	1	NMNH	1948	July	Galesville	b	N	Patuxent	38.84
Brevoortia tyrannus	7020	1	NMNH	1949	October	Severn River, Herald Harbor	b	N	Patuxent	39.05
Brevoortia tyrannus	455420	1	NMNH	1949	July	Crisfield	b	N	Delmarva	37.98
Brevoortia tyrannus	3415	2	NMNH	1951	May	Cove Point	b	N	Patuxent	38.38
Brevoortia tyrannus	3666	1	NMNH	1952	June	Crisfield	b	N	Delmarva	37.98
Brevoortia tyrannus	425121	1	NMNH	2011	November	SERC Mouth Mud Trawl Site	b	N	Patuxent	38.869
Brevoortia tyrannus	425063	1	NMNH	2012	October	SERC Muddy Creek Fish Weir	b	N	Patuxent	38.878
Brevoortia tyrannus	438487	1	NMNH	2014	September	Mouth Sand Trawl Site	b	N	Patuxent	38.869
Brevoortia tyrannus	439171	1	NMNH	2015	August	Dock Mud Trawl Site	w	N	Patuxent	38.887
Morone saxatilis	90804	2	NMNH	1921	November	Baltimore, inner harbor	w	N	Patuxent	39.2769
Morone saxatilis	90815	1	NMNH	1922	April	Rappahannock River	w	N	Rappahannock
Morone saxatilis	124506	2	NMNH	1939	August	Tall Timbers, Potomac	w	N	Potomac	38.18
Morone saxatilis	426171	1	NMNH	2013	August	SERC Muddy Creek	b	N	Patuxent	38.877
Morone saxatilis	426158	1	NMNH	2013	August	SERC Muddy Creek	b	N	Patuxent	38.877
Morone saxatilis	39496	2	NMNH	1888	May	Havre de Grace	w	N	Susquehanna	39.55
Pomatomus saltatrix	3438	1	NMNH	1857	November	Norfolk	w	N	James	36.85
Pomatomus saltatrix	90894	6	NMNH	1921	October	Below Yorktown	w	N	York	37.24
Pomatomus saltatrix	90897	5	NMNH	1921	September	Lynnhaven Bay	w	N	James	36.89
Pomatomus saltatrix	455421	1	NMNH	1930	August	Cobb Island	b	N	Potomac	38.26
Pomatomus saltatrix	89800	7	NMNH	1930	August	Cobb Island	b	N	Potomac	38.26
Pomatomus saltatrix	426186	1	NMNH	2012	September	SERC Muddy Creek	b	N	Patuxent	38.877
Pomatomus saltatrix	90899	1	NMNH	?	?	?	w	N	Unknown
Pomatomus saltatrix	90898	9	NMNH	?	?	?	w	N	Unknown
Anchoa mitchilli	15933	1	VIMS	1953	October	Nanticoke River at Tyaskin	b	N	Delmarva	38.32
Anchoa mitchilli	15936	1	VIMS	1958	August	Calvert Co Deep Landing, Patuxent River Survey	b	N	Patuxent	38.6
Anchoa mitchilli	11608	1	VIMS	2005	October	Rappahannock River R25, Change of Particle Composition from Fluvial into an Estuarine Environment: Rappahannock River, Virginia	b	N	Rappahannock	37.77
Anchoa mitchilli	35819	1	VIMS	2017	September	York River, 37.4208, 76.7035	b	N	York	37.4208
Brevoortia tyrannus	16051	1	VIMS	1954	July	Lower Marlboro	b	N	Patuxent	38.66
Brevoortia tyrannus	724	1	VIMS	1970	August	James River, 37 12 2, 76 46 0	b	N	James	37.2
Brevoortia tyrannus	35652	1	VIMS	2017	September	York, 37.4262, 76.7071	b	N	York	37.4262
Morone saxatilis	260	1	VIMS	1955	April	James River	b	N	James
Morone saxatilis	19674	1	VIMS	1961	October	NOLTF Solomons	b	N	Patuxent	38.32
Morone saxatilis	1489	1	VIMS	1962	July	Oyster, VA	b	N	Delmarva	37.29
Morone saxatilis	19675	1	VIMS	1962	January	Bloody Point	b	N	Delmarva	38.85
Morone saxatilis	19672	1	VIMS	1962	June	Upper Marlboro, Mid Patuxent	b	N	Patuxent	38.82
Morone saxatilis	2147	1	CBL	1963	August	NOLTF Solomons	b	N	Patuxent	38.32
Morone saxatilis	19673	1	VIMS	1965	December	St Leonard Creek	b	N	Patuxent	38.45
Morone saxatilis	4478	5	VIMS	1967	November	Rappahannock River, 37 55, 76 49	b	N	Rappahannock	37.92
Morone saxatilis	9216	1	VIMS	1967	July	Rappahannock, 37 47, 76 40	w	N	Rappahannock	37.78
Morone saxatilis	4250	1	VIMS	1967	November	Rappahannock River, 30 miles, Change of Particle Composition from Fluvial into an Estuarine Environment: Rappahannock River, Virginia	b	N	Rappahannock	37.87
Morone saxatilis	9202	1	VIMS	1977	April	Rappahannock, 37 48, 76 44	b	N	Rappahannock	37.8
Morone saxatilis	4755	1	VIMS	1977	August	Cheatham Annex, 37 17, 76 59	b	N	York
Morone saxatilis	4475	1	VIMS	1977	June	Rappahannock, 37.67, 76.55	b	N	Rappahannock
Morone saxatilis	4434	1	VIMS	1977	June	York River, 37 31 6, 76 47 6	b	N	York
Morone saxatilis	10630	3	VIMS	2001	April	Sweet Hall Marsh up Pamunkey, 37 32.884, 76 53.338	b	N	York
Morone saxatilis	40731	1	VIMS	2019	June	Cedarbush Creek, Gloucester Co, VA, 37 3103, -76 5520	b	N	York
Paralichthys dentatus	2096	1	CBL	1963	August	Isle of Wight Bay, the Ditch	b	N	Delmarva	38.38
Paralichthys dentatus	33575	1	VIMS	1965	July	Tangiers Sound, 38.2112, 75.9899	b	N	Delmarva	38.2112
Pomatomus saltatrix	22133	2	VIMS	1950	August	CBL Pier, Patuxent	b	N	Patuxent	38.32
Pomatomus saltatrix	1234	1	CBL	1958	July	Havre de Grace	b	N	Susquehanna	39.55
Pomatomus saltatrix	1743	2	CBL	1962	September	S Smith Pt, Northumberland Co, VA	b	N	Potomac	37.88
Pomatomus saltatrix	7910	1	VIMS	1983	October	Kings Creek, York River	b	N	York	37.3
Pomatomus saltatrix	11363	1	VIMS	2005	June	Va. Beach Oceanfront	b	N	James	36.85
Pomatomus saltatrix	11904	2	VIMS	2008	February	VIMS Ferry Pier, York River	b	N	York	37.25
Anchoa mitchilli	477375	1	NMNH	2021	December	YK211202/102	b	Y	York	37.2
Anchoa mitchilli	477376	1	NMNH	2021	December	YK211202/102	b	Y	York	37.2
Anchoa mitchilli	477377	1	NMNH	2021	December	YK211202/102	b	Y	York	37.2
Anchoa mitchilli	477378	1	NMNH	2021	December	YK211202/102	w	Y	York	37.2
Anchoa mitchilli	477379	1	NMNH	2021	December	YK211202/102	w	Y	York	37.2
Anchoa mitchilli	477380	1	NMNH	2021	December	YK211202/102	w	Y	York	37.2
Brevoortia tyrannus	477381	1	NMNH	2021	December	37 58 14, 76 51 64, RA211210	b	Y	Rappahannock
Brevoortia tyrannus	477382	1	NMNH	2021	December	37 47 41, 76 40 58, RA211210	b	Y	Rappahannock
Brevoortia tyrannus	477384	1	NMNH	2021	December	37 44 78, 76 35 84, RA211209	w	Y	Rappahannock
Brevoortia tyrannus	477385	1	NMNH	2021	December	37 44 78, 76 35 84, RA211209	w	Y	Rappahannock
Brevoortia tyrannus	477386	1	NMNH	2021	December	37 44 78, 76 35 84, RA211209	b	Y	Rappahannock
Morone saxatilis	477383	1	NMNH	2021	December	37 44 78, 76 35 84, RA211209	b	Y	Rappahannock
Morone saxatilis	477387	1	NMNH	2022	February	YK220208/20	b	Y	York
Morone saxatilis	477388	1	NMNH	2022	February	YK220208/20	b	Y	York
Paralichthys dentatus	477391	1	NMNH	2021	November	CM202111/37	b	Y	Delmarva
Paralichthys dentatus	477392	1	NMNH	2021	November	CM202111/39	b	Y	Delmarva
Paralichthys dentatus	477389	1	NMNH	2021	December	36 59 54, 76 19 55, JA211207/7	b	Y	James
Paralichthys dentatus	477390	1	NMNH	2021	December	JA211207/302	w	Y	James
Paralichthys dentatus	477400	1	NMNH	2021	November	CM202111/78	w	Y	Delmarva
Paralichthys dentatus	477396	1	NMNH	2021	November	CM202111/42	w	Y	Delmarva
Pomatomus saltatrix	477399	1	NMNH	2021	November	CM202111/51	b	Y
Pomatomus saltatrix	477398	1	NMNH	2021	November	CM202111/47	b	Y
Pomatomus saltatrix	477393	1	NMNH	2021	November	CM202111/41	b	Y	Rappahannock
Pomatomus saltatrix	477394	1	NMNH	2021	November	CM202111/41	w	Y	Rappahannock
Pomatomus saltatrix	477395	1	NMNH	2021	November	CM202111/41	w	Y	Rappahannock
Pomatomus saltatrix	477397	1	NMNH	2021	November	CM202111/45	w	Y	Delmarva
Paralichthys dentatus	286338	1	NMNH	1948	August	Deal Island	b	N	Delmarva	38.16
Paralichthys dentatus	286336	5	NMNH	1948	August	Scientists Cliffs	b	N	Patuxent	38.52
Paralichthys dentatus	91251	7	NMNH	1914	January	Plantation Light, 37 15, 76 04 48	w	N	Delmarva	37.15
Paralichthys dentatus	286343	1	NMNH	1903	October	Central Station, DC	w	N	Aquarium
Paralichthys dentatus	5885	1	NMNH	1852	?	Hog Island, VA	w	N	Delmarva
Paralichthys dentatus	127182	1	NMNH	?	?	"Chesapeake Bay"	b	N	Unknown
Paralichthys dentatus	91262	1	NMNH	1916	Not ledgered	Point No Point	w	N	Potomac
Paralichthys dentatus	286335	1	NMNH	1948	August	Breezy Point, MD	b	N	Patuxent
Paralichthys dentatus	88467	2	NMNH	1913	July	15 miles SE by E off Cape Chas.	w	N	Delmarva
Paralichthys dentatus	126941	1	NMNH	1897	September	Fort Monroe	w	N	James	37
Paralichthys dentatus	74878	1	NMNH	1912	September	Plum Point, MD	w	N	Patuxent
Paralichthys dentatus	83525	1	NMNH	1919	May	So. Chesapeake Bay	w	N	Unknown
Paralichthys dentatus	423933	1	NMNH	2012	June	Cheston Pt, 38 51 58, 76 31 05	b	N	Patuxent
Paralichthys dentatus	127176	1	NMNH	?	?	"Chesapeake Bay"	b	N	Unknown
Paralichthys dentatus	127187	1	NMNH	?	?	Off Buck Roe Beach	b	N	James
Paralichthys dentatus	127186	1	NMNH	?	?	Off Buck Roe Beach	w	N	James
Paralichthys dentatus	286329	1	NMNH	1950	August	Cove Point, MD	b	N	Patuxent	38.38
Paralichthys dentatus	286340	1	NMNH	1948	August	Crisfield	b	N	Delmarva	37.98
Paralichthys dentatus	423932	1	NMNH	2012	June	Cheston Pt, 38 51 58, 76 31 05	b	N	Patuxent
Paralichthys dentatus	286341	1	NMNH	1948	August	Deal Island	b	N	Delmarva	38.16
Paralichthys dentatus	127181	1	NMNH	?	?	"Chesapeake Bay"	w	N	Unknown
Paralichthys dentatus	286328	1	NMNH	1948	September	Crisfield	b	N	Delmarva	37.98
Anchoa mitchilli	90257	1	NMNH	1922	October	Ocean View	w	N	James
Anchoa mitchilli	90240	2	NMNH	1922	April	Rappahannock to Potomac	w	N	Rappahannock
Anchoa mitchilli	127710	3	NMNH	1892	June	Beach Bayside of Fortress Monroe	w	N	James	37
Paralichthys dentatus	286327	5	NMNH	1948	August	Cove Point, MD	b	N	Patuxent	38.38
Paralichthys dentatus	127184	1	NMNH	?	?	"Chesapeake Bay"	b	N	Unknown
Paralichthys dentatus	127185	1	NMNH	?	?	Off Buck Roe Beach	b	N	James
Paralichthys dentatus	286326	1	NMNH	1949	September	Hays Beach	b	N	Potomac
Paralichthys dentatus	127180	1	NMNH	?	?	"Chesapeake Bay"	b	N	Unknown
Paralichthys dentatus	44227	4	NMNH	1892	July	Fortress Monroe	w	N	James	37
Paralichthys dentatus	395003	4	NMNH	?	?	"Chesapeake Bay"	w	N	Unknown

### Sheet: Sheet2
BULK ISOTOPE ANALYSIS DATA
Taxon	ID	Individual	Weight	Length	Eyes	Year	River	Salinity	Fresh	d15n	propN	d13c	propC	Season
Pomatomus saltatrix	3438	1	147.9	22	w	1857	James	18	N	16.6	13.7	-17.6	49	W
Morone saxatilis	39496	1	504.2	34	w	1888	UpperBayW	0	N	18.4	14.5	-21.1	50.7	S
Morone saxatilis	39496	2	788	35	w	1888	UpperBayW	0	N	18.8	13.9	-19.2	49.8	S
Brevoortia tyrannus	44218	1	2.9	6	w	1892	James	18	N	11.9	14.1	-16.8	48.5	S
Brevoortia tyrannus	67637	1	200.3	25	w	1892	James	18	N	14.3	13.8	-17.5	49.8	W
Brevoortia tyrannus	67637	2	153.5	22	w	1892	James	18	N	15.1	12.6	-19.2	46.9	W
Anchoa mitchilli	127710	1	1.1	5	w	1892	James	18	N	15.5	13.5	-18.5	48.8	S
Anchoa mitchilli	127710	2	1.6	6.2	w	1892	James	18	N	15.6	13.6	-18.7	48.9	S
Anchoa mitchilli	127710	3	1.1	5	w	1892	James	18	N	16.6	13.6	-20.5	49.1	S
Paralichthys dentatus	44227	1	264.7	25	w	1892	James	18	N	16.5	12	-16.6	42.6	S
Paralichthys dentatus	44227	2	182.8	25	w	1892	James	18	N	16.8	10.7	-16.3	37.1	S
Paralichthys dentatus	44227	3	152.4	22	w	1892	James	18	N	16.4	13.8	-14.6	48.8	S
Paralichthys dentatus	44227	4	141.4	22	w	1892	James	18	N	16.6	14.1	-15.3	49.2	S
Brevoortia tyrannus	72325	1	220.2	24	w	1893	James	18	N	15.2	12.5	-18.7	49	W
Brevoortia tyrannus	72325	2	193.5	24	w	1893	James	18	N	14.4	12.3	-18	46.5	W
Brevoortia tyrannus	59814	1	6.7	8	w	1893	York	18	N	12.1	13	-18	48.3	S
Brevoortia tyrannus	67818	1	14.8	9	w	1894	Rappahannock	0	N	14	13.3	-18.8	49.4	S
Brevoortia tyrannus	67822	1	22.3	12	b	1897	Potomac	10	N	14.6	16.3	-20.9	55.6	S
Brevoortia tyrannus	67822	2	15.2	10	b	1897	Potomac	10	N	14.2	14.3	-22.3	48.8	S
Paralichthys dentatus	126941	1	48.1	17.2	w	1897	James	18	N	15	15	-17.6	51.4	S
Anchoa mitchilli	74201	1	1.9	5.8	b	1912	UpperBayW	0	N	16.8	14.1	-18.1	48.5	S
Anchoa mitchilli	74201	2	1.5	4.8	b	1912	UpperBayW	0	N	14.5	13.4	-21.2	46.3	S
Anchoa mitchilli	74201	3	2	5.2	b	1912	UpperBayW	0	N	16.1	13.5	-17.2	46.8	S
Brevoortia tyrannus	85187	1	16	11	w	1912	Potomac	0.5	N	17.2	13.9	-24.8	49.6	W
Paralichthys dentatus	74878	1	149.4	20	w	1912	UpperBayW	10	N	17.8	15.4	-15.2	50.5	S
Paralichthys dentatus	88467	1	107.1	20	w	1913	Delmarva	21	N	15.8	14.8	-17.5	51.6	S
Paralichthys dentatus	88467	2	103.4	21.4	w	1913	Delmarva	21	N	14.6	13.8	-14.3	49.5	S
Brevoortia tyrannus	90039	1	82.9	18	w	1914	Delmarva	12.5	N	16.5	13.4	-22.5	51.6	W
Brevoortia tyrannus	90039	2	10	9	w	1914	Delmarva	12.5	N	18.1	13.7	-22.6	51.7	W
Paralichthys dentatus	91251	1	37.8	13	w	1914	Delmarva	21	N	13.8	15.8	-16.5	54.9	W
Paralichthys dentatus	91251	2	47.1	14	w	1914	Delmarva	21	N	13.5	14.7	-16.3	50.8	W
Paralichthys dentatus	91251	3	54.4	15	w	1914	Delmarva	21	N	15.3	15.1	-17.2	51	W
Paralichthys dentatus	91251	4	29.3	12	w	1914	Delmarva	21	N	14	14.2	-15.3	49.7	W
Paralichthys dentatus	91251	5	50	14.5	w	1914	Delmarva	21	N	15.2	15.3	-17.3	51.6	W
Paralichthys dentatus	91251	6	46.5	15	w	1914	Delmarva	21	N	15	14.9	-16.7	51.2	W
Paralichthys dentatus	91251	7	23	12	w	1914	Delmarva	21	N	13.7	14.7	-17.2	50	W
Anchoa mitchilli	127707	1	1.1	5	w	1921	Potomac	10	N	17.9	13.2	-20.9	44.1	W
Anchoa mitchilli	90519	2	1.6	5.8	b	1921	UpperBayW	7.5	N	16.4	12.7	-22.5	43.4	S
Anchoa mitchilli	90519	3	1	5	b	1921	UpperBayW	7.5	N	16.6	18.4	-21.8	63.9	S
Anchoa mitchilli	90501	1	3.2	6.8	w	1921	Potomac	10	N	17.7	14	-19.9	46.1	W
Anchoa mitchilli	90501	2	0.6	4.2	w	1921	Potomac	10	N	17.3	13	-23.3	44.9	W
Anchoa mitchilli	90501	3	0.5	4	w	1921	Potomac	10	N	12.8	14	-21.8	47.3	W
Anchoa mitchilli	90267	1	3.4	7	b	1921	Patuxent	12.5	N	17.5	13.7	-19.1	47.2	S
Anchoa mitchilli	90267	2	1.9	5.8	b	1921	UpperBayW	12.5	N	17.9	14.1	-19.7	47.7	S
Anchoa mitchilli	90267	3	1.8	5.2	b	1921	UpperBayW	12.5	N	17.1	14	-20.1	48	S
Brevoortia tyrannus	134147	1	33.3	13	w	1921	UpperBayW	10	N	17.1	13.7	-19.7	49.5	W
Brevoortia tyrannus	90025	1	30.4	13	w	1921	James	18	N	14.8	13	-20.2	49.1	S
Brevoortia tyrannus	90003	1	14.4	11	w	1921	Potomac	10	N	12.7	12.3	-18.5	46.6	S
Brevoortia tyrannus	129760	1	5.2	7	b	1921	Potomac	12.5	N	15.1	12.1	-24.5	44	W
Brevoortia tyrannus	90007	1	25	11	b	1921	UpperBayW	7.5	N	16.5	13.4	-21.4	48	S
Brevoortia tyrannus	90007	2	15	10	b	1921	UpperBayW	7.5	N	15.1	13.8	-22.7	50.2	S
Brevoortia tyrannus	90035	1	73.5	17	w	1921	UpperBayW	7.5	N	16	13.8	-23.7	51.3	W
Brevoortia tyrannus	90035	2	13.8	9	w	1921	UpperBayW	7.5	N	15.9	12.7	-22.7	46.6	W
Morone saxatilis	90804	1	38.4	14	w	1921	UpperBayW	7.5	N	19.9	14.8	-19.4	50.4	W
Morone saxatilis	90804	2	31.8	12	w	1921	UpperBayW	7.5	N	19.3	14.4	-19.7	50.8	W
Pomatomus saltatrix	90894	1	42.4	16	w	1921	York	18	N	18.5	14.8	-16	51	W
Pomatomus saltatrix	90894	2	44.4	16	w	1921	York	18	N	16.8	14.9	-12.3	50.8	W
Pomatomus saltatrix	90894	3	31.1	14	w	1921	York	18	N	18	14.4	-16.2	50.5	W
Pomatomus saltatrix	90894	4	26.9	14	w	1921	York	18	N	18.6	14.7	-16.1	51.1	W
Pomatomus saltatrix	90894	5	6.8	9	w	1921	York	18	N	17.4	14.3	-16.3	50.5	W
Pomatomus saltatrix	90894	6	5.9	8	w	1921	York	18	N	15.9	13.8	-16.4	51.1	W
Pomatomus saltatrix	90897	1	78.4	17	w	1921	James	21	N	17.8	13.6	-16.6	50.5	S
Pomatomus saltatrix	90897	2	111.8	18	w	1921	James	21	N	18.8	13	-17	50.5	S
Pomatomus saltatrix	90897	3	67.2	17	w	1921	James	21	N	17.7	13.7	-16.9	49.8	S
Pomatomus saltatrix	90897	4	66.3	16	w	1921	James	21	N	17.7	13	-17.3	50.7	S
Pomatomus saltatrix	90897	5	66.3	17	w	1921	James	21	N	17.3	12.9	-17	47.8	S
Anchoa mitchilli	90244	1	4	7	w	1922	UpperBayW	10	N	17.3	13.9	-17.2	47.6	S
Anchoa mitchilli	90244	2	3.5	7.2	w	1922	UpperBayW	10	N	15.9	12.9	-18.7	44.7	S
Anchoa mitchilli	90244	3	0.6	4.4	w	1922	UpperBayW	10	N	17.5	13.6	-19.6	47.4	S
Anchoa mitchilli	90257	1	2.9	6.8	w	1922	James	21	N	17.9	13.8	-16.5	48.1	W
Brevoortia tyrannus	89795	1	144.7	22	b	1930	Potomac	7.5	N	17.3	13.5	-20.3	48.4	S
Brevoortia tyrannus	89795	2	24.3	11	b	1930	Potomac	7.5	N	17.3	13.9	-23	50.3	S
Pomatomus saltatrix	455421	1	190.6	23	b	1930	Potomac	7.5	N	18.9	14	-20.6	49.9	S
Pomatomus saltatrix	89800	1	78.2	16	b	1930	Potomac	7.5	N	18.3	13.8	-16.5	49.2	S
Pomatomus saltatrix	89800	2	73.2	17	b	1930	Potomac	7.5	N	19.9	14.5	-19.6	49.8	S
Pomatomus saltatrix	89800	3	65.1	15	b	1930	Potomac	7.5	N	19.9	14.5	-19.2	49.6	S
Pomatomus saltatrix	89800	4	50.1	14	b	1930	Potomac	7.5	N	19.3	14.2	-19.1	49.5	S
Pomatomus saltatrix	89800	5	75.4	18	b	1930	Potomac	7.5	N	19.8	13.8	-20.5	50.6	S
Pomatomus saltatrix	89800	6	69.4	16	b	1930	Potomac	7.5	N	19.8	14.5	-20	50.1	S
Pomatomus saltatrix	89800	7	36.3	13	b	1930	Potomac	7.5	N	19.4	14.5	-19	49.9	S
Anchoa mitchilli	92017	1	2.1	5.6	b	1931	Potomac	7.5	N	17.4	12.8	-20.2	45.4	S
Anchoa mitchilli	92017	2	2.2	6.2	b	1931	Potomac	7.5	N	17.5	12.6	-19.4	45.7	S
Anchoa mitchilli	92017	3	0.8	4.2	b	1931	Potomac	7.5	N	17.4	12	-20.5	42.9	S
Brevoortia tyrannus	102313	1	10	9	w	1936	UpperBayW	10	N	16.7	14.4	-21.5	48.1	S
Morone saxatilis	124506	1	738	34	w	1939	Potomac	10	N	18.5	13.8	-16.7	50.1	S
Morone saxatilis	124506	2	503	31	w	1939	Potomac	10	N	18.4	13.8	-17	49.7	S
Brevoortia tyrannus	455427	1	12.9	9	b	1948	UpperBayW	10	N	17.2	13.6	-20.9	49.2	S
Paralichthys dentatus	286338	1	481.4	31	b	1948	Delmarva	15	N	16.9	15.4	-16.4	52.1	S
Paralichthys dentatus	286336	1	25.7	13	b	1948	UpperBayW	10	N	16.7	14.6	-16.7	50.3	S
Paralichthys dentatus	286336	2	41.6	14	b	1948	UpperBayW	10	N	17.1	14.1	-17.4	48.4	S
Paralichthys dentatus	286336	3	77	19.5	b	1948	UpperBayW	10	N	17.2	14.6	-18.1	49.4	S
Paralichthys dentatus	286336	4	16.9	10	b	1948	UpperBayW	10	N	16.8	14.7	-16.3	49.8	S
Paralichthys dentatus	286336	5	9.1	9	b	1948	UpperBayW	10	N	16.7	14.2	-17.1	47.7	S
Paralichthys dentatus	286335	1	52.4	17.6	b	1948	UpperBayW	2.5	N	17.6	14.8	-17.9	50.7	S
Paralichthys dentatus	286340	1	86	16.2	b	1948	Delmarva	15	N	15.5	14.3	-17.2	49.2	S
Paralichthys dentatus	286341	1	76	18	b	1948	Delmarva	15	N	15.8	14.7	-15.7	48.5	S
Paralichthys dentatus	286328	1	86.5	17	b	1948	Delmarva	15	N	15.9	15.2	-16.7	51	S
Paralichthys dentatus	286327	1	37.6	14	b	1948	Patuxent	12.5	N	16.8	13.7	-17	51	S
Paralichthys dentatus	286327	2	82.5	19	b	1948	UpperBayW	12.5	N	17.4	14.3	-16.5	50.1	S
Paralichthys dentatus	286327	3	43.7	15	b	1948	UpperBayW	12.5	N	17.1	14.3	-16	50.1	S
Paralichthys dentatus	286327	4	30.7	13	b	1948	UpperBayW	12.5	N	16.7	14.3	-16.5	50.2	S
Paralichthys dentatus	286327	5	17.7	11	b	1948	UpperBayW	12.5	N	17	13.7	-17	48.3	S
Brevoortia tyrannus	7020	1	19.2	11	b	1949	UpperBayW	7.5	N	16.4	13.9	-22.6	48.7	W
Brevoortia tyrannus	455420	1	3.1	6	b	1949	Delmarva	15	N	11.7	13.6	-19.3	44.7	S
Paralichthys dentatus	286326	1	93.5	20	b	1949	Potomac	12.5	N	17.7	14.2	-18	50.5	S
Anchoa mitchilli	3193	1	1	4.8	b	1950	Delmarva	15	N	15.4	12.4	-20.3	42.4	S
Pomatomus saltatrix	22133	1	69.4	17	b	1950	UpperBayW	12.5	N	18.3	12.9	-18.9	49.5	S
Pomatomus saltatrix	22133	2	35.2	15	b	1950	UpperBayW	12.5	N	18.9	12.7	-20.2	52.7	S
Paralichthys dentatus	286329	1	79.7	19.4	b	1950	Patuxent	12.5	N	18.2	15.5	-16.4	50.2	S
Brevoortia tyrannus	3415	1	8	9	b	1951	UpperBayW	12.5	N	17	13.1	-24.8	50.4	S
Brevoortia tyrannus	3415	2	4.9	8	b	1951	UpperBayW	12.5	N	14.7	13.2	-22.8	50.3	S
Brevoortia tyrannus	3666	1	2	5	b	1952	Delmarva	15	N	14.1	13.9	-20.9	49.2	S
Anchoa mitchilli	15933	1	1.9	6	b	1953	Delmarva	7.5	N	16.8	12.3	-23.6	50.4	W
Brevoortia tyrannus	16051	1	12.3	8.5	b	1954	Patuxent	0.5	N	14.8	10.9	-29.3	45.6	S
Anchoa mitchilli	15936	1	2.8	6.5	b	1958	UpperBayW	2.5	N	17.9	13.3	-21.6	47.7	S
Pomatomus saltatrix	1234	1	115.6	19	b	1958	UpperBayW	0	N	20	13.8	-18.8	52.3	S
Morone saxatilis	19674	1	195.5	25	b	1961	Patuxent	12.5	N	19.7	7.5	-19.9	29	W
Morone saxatilis	1489	1	375.1	26	b	1962	Delmarva	30	N	16.9	14.2	-17.9	49.3	S
Morone saxatilis	19675	1	393.6	30.5	b	1962	Delmarva	10	N	20	13.7	-21.3	52.3	W
Morone saxatilis	19672	1	101.1	18	b	1962	Patuxent	0	N	19.3	14.2	-21.1	50.7	S
Pomatomus saltatrix	1743	1	1197.7	41	b	1962	Potomac	12.5	N	19.1	12.5	-20.7	53.2	S
Pomatomus saltatrix	1743	2	978.5	37	b	1962	Potomac	12.5	N	20.2	12.3	-20.4	53.2	S
Morone saxatilis	2147	1	1012.7	36	b	1963	Patuxent	12.5	N	19.2	13	-18.1	51.9	S
Paralichthys dentatus	2096	1	47.4	16	b	1963	Delmarva	35	N	14.6	14.2	-18.4	58.7	S
Morone saxatilis	19673	1	85.5	18.5	b	1965	Patuxent	10	N	20.8	14.8	-21.3	48.1	W
Paralichthys dentatus	33575	1	62	18.5	b	1965	Delmarva	15	N	13.3	14	-20.2	48.9	S
Morone saxatilis	4478	1	127.7	21	b	1967	Rappahannock	5	N	13.7	13	-24.8	51.4	W
Morone saxatilis	4478	2	81.5	18	b	1967	Rappahannock	5	N	17	12.3	-22.4	52.2	W
Morone saxatilis	4478	3	65	16	b	1967	Rappahannock	5	N	16.3	9.2	-24.9	58.3	W
Morone saxatilis	4478	4	89.8	19	b	1967	Rappahannock	5	N	17.5	9.8	-23.2	60.4	W
Morone saxatilis	4478	5	35.1	14	b	1967	Rappahannock	5	N	16.4	11.7	-24.1	54.9	W
Morone saxatilis	9216	1	121.5	18.5	w	1967	Rappahannock	10	N	17.5	13.9	-20.3	49.1	S
Morone saxatilis	4250	1	211.7	23	b	1967	Rappahannock	10	N	18.2	14.2	-19.9	49.8	W
Brevoortia tyrannus	724	1	94.2	15	b	1970	James	0.5	N	12.8	11.1	-22.6	48.1	S
Morone saxatilis	9202	1	58.3	16	b	1977	Rappahannock	10	N	16	12.8	-18.3	49.1	S
Morone saxatilis	4755	1	137.8	24	b	1977	York	15	N	15.6	12.4	-21.5	47.7	S
Morone saxatilis	4475	1	216.8	22.5	b	1977	Rappahannock	12.5	N	17.8	14.1	-18.4	49.5	S
Morone saxatilis	4434	1	64.7	17	b	1977	York	7.5	N	14.7	17.4	-22.8	65.9	S
Pomatomus saltatrix	7910	1	106.6	19.5	b	1983	York	15	N	18.6	14.9	-18.9	50.2	W
Morone saxatilis	10630	1	342.6	29	b	2001	York	2.5	N	17.8	14.1	-18.4	49.5	S
Morone saxatilis	10630	2	340.8	29	b	2001	York	2.5	N	17.6	14.3	-22	49.7	S
Morone saxatilis	10630	3	160.1	23	b	2001	York	2.5	N	17.8	14.5	-25.7	49.4	S
Anchoa mitchilli	11608	1	8	9.5	b	2005	Rappahannock	10	N	18.9	13.1	-22.6	45.1	W
Pomatomus saltatrix	11363	1	115.6	17	b	2005	James	24	N	15.9	14	-20.9	50.5	S
Anchoa mitchilli	405810	1	1.5	6	b	2011	UpperBayW	7.5	N	19.2	14.7	-21.9	46.1	W
Brevoortia tyrannus	425121	1	20.6	10	b	2011	UpperBayW	7.5	N	14.6	14	-25.9	47.6	W
Brevoortia tyrannus	425063	1	23.7	11	b	2012	UpperBayW	7.5	N	14.8	12.8	-26.5	54.8	W
Pomatomus saltatrix	426186	1	96.8	18	b	2012	UpperBayW	7.5	N	20.5	15.4	-22.6	49.5	S
Paralichthys dentatus	423933	1	44.1	15.4	b	2012	UpperBayW	10	N	17.9	16.1	-20.3	49.7	S
Paralichthys dentatus	423932	1	45.6	15.5	b	2012	UpperBayW	10	N	18.1	15.4	-20.5	47.7	S
Morone saxatilis	426171	1	38.1	14	b	2013	UpperBayW	7.5	N	18.9	15.4	-20.9	49	S
Morone saxatilis	426158	1	37.2	14	b	2013	UpperBayW	7.5	N	18.7	14.4	-21.4	50.9	S
Brevoortia tyrannus	438487	1	14.2	10	b	2014	UpperBayW	7.5	N	17.7	14.2	-23.5	48	S
Brevoortia tyrannus	439171	1	17.1	10	w	2015	UpperBayW	7.5	N	17.7	14.5	-23.7	47.4	S
Anchoa mitchilli	35819	1	3.3	6.9	b	2017	York	10	N	17.1	14	-21.3	46.3	S
Brevoortia tyrannus	35652	1	116	18	b	2017	York	10	N	14.3	9.8	-25.1	60.8	S
Morone saxatilis	40731	1	70.3	15.5	b	2019	York	15	N	15.9	14.7	-17.9	50.6	S
Anchoa mitchilli	8	1	3	6.8	w	2021	York	18	Y	16.5	14.4	-22.8	45.8	W
Anchoa mitchilli	8	2	4	6.8	w	2021	York	18	Y	16.7	14.7	-22.7	46	W
Anchoa mitchilli	8	3	2	6.4	w	2021	York	18	Y	16.8	14.3	-24.2	44.1	W
Anchoa mitchilli	8	4	2	6	w	2021	York	18	Y	17.2	14.4	-22.8	46.3	W
Anchoa mitchilli	8	5	3	7	w	2021	York	18	Y	15.9	12.8	-24.6	41.3	W
Anchoa mitchilli	8	6	3	6.6	w	2021	York	18	Y	16.5	14.3	-23.8	47	W
Brevoortia tyrannus	1	1	25	11	w	2021	Rappahannock	5	Y	13.3	15.4	-25.1	47.8	W
Brevoortia tyrannus	2	1	27	11.8	w	2021	Rappahannock	10	Y	14.2	14.9	-19	46.6	W
Brevoortia tyrannus	3	1	15	9	w	2021	Rappahannock	12.5	Y	13.5	13.6	-22.5	47.9	W
Brevoortia tyrannus	3	2	40	13.8	w	2021	Rappahannock	12.5	Y	15.9	13.7	-25.4	47	W
Brevoortia tyrannus	3	3	200	21	w	2021	Rappahannock	12.5	Y	13.2	15	-22.1	46.8	W
Morone saxatilis	9	1	1082	38	w	2021	Rappahannock	12.5	Y	17.4	14.9	-21.4	48.6	W
Paralichthys dentatus	11	1	199	24	w	2021	Delmarva	18	Y	17.2	15.7	-20.6	48.7	W
Paralichthys dentatus	12	1	264	23	w	2021	Delmarva	18	Y	14.8	15.5	-19.8	45.6	W
Paralichthys dentatus	13	1	653	32	w	2021	James	18	Y	17.2	15.3	-19.1	47	W
Paralichthys dentatus	15	1	210	24.2	w	2021	Delmarva	18	Y	18.7	14.6	-20.6	46.6	W
Paralichthys dentatus	16	1	118	21	w	2021	Delmarva	18	Y	17.1	13.4	-20.7	42.5	W
Pomatomus saltatrix	6	1	141	20	w	2021	Rappahannock	15	Y	17	13.4	-19.2	52.2	W
Pomatomus saltatrix	6	2	167	21	w	2021	Rappahannock	15	Y	18.3	15	-18.7	49.4	W
Pomatomus saltatrix	6	3	197	23	w	2021	Rappahannock	15	Y	17.7	12.1	-19.5	45.8	W
Pomatomus saltatrix	7	1	78	15	w	2021	Delmarva	15	Y	17.6	13.4	-19.3	50.6	W
Morone saxatilis	10	1	430	29	w	2022	York	7.5	Y	13.3	15.4	-25.1	47.8	W
Morone saxatilis	10	2	472	30	w	2022	York	7.5	Y	15.1	14.2	-21.1	47.6	W
Pomatomus saltatrix	4	1	99	18	w	2021	Rappahannock	15	Y	16.7				W
Pomatomus saltatrix	5	1	114	20	w	2021	Rappahannock	15	Y	17.2				W
Paralichthys dentatus	14	1	601	31	w	2021	James	18	Y	17.6				W

### Sheet: Sheet3
COMPOUND-SPECIFIC ISOTOPE DATA
ID	CSIA_ID	lot	length	year	watershed	season	Glx	Phe	TL
19673	MSC001	19673	18.5	1965	Patuxent	W	33.01	12.17	4.02456
4475	MSC002	4475	22.5	1977	Rappahannock	S	29.79	9.07	4.00351
4250	MSC003	4250	23	1967	Rappahannock	W	31.28	9.44	4.2
19675	MSC004	19675	30.5	1962	Delmarva	W	31.84	10.62	4.09123
4434	MSC005	4434	17	1977	York	S	27.22	6.93	3.92807
1489	MSC006	1489	26	1962	Delmarva	S	29.08	7.69	4.12105
19672	MSC007	19672	18	1962	Patuxent	S	31.55	9.43	4.24912
4755	MSC008	4755	24	1977	York	S	26.83	7.66	3.73158
426171	MSC009	426171	14	2013	Patuxent	S	29.47	8.32	4.07895
426158	MSC010	426158	14	2013	Patuxent	S	29.73	8.96	4.01228
124506-1	MSC011	124506	34	1939	Potomac	S	30.17	9.5	3.99474
9216	MSC012	9216	18.5	1967	Rappahannock	S	29.43	9.25	3.90877
CBL2147	MSC013	CBL2147	36	1963	Patuxent	S	32.14	10.64	4.14035
40731	MSC014	40731	15.5	2019	York	S	26.39	7.37	3.70526
2024-10-01	MSC015	10	29	2022	York	W	29.37	8.98	3.94561
2024-10-02	MSC016	10	30	2022	York	W	27.77	6.58	4.08596
9	MSC017	9	38	2021	Rappahannock	W	30.49	9.06	4.12807
4478-5	MSC018	4478	14	1967	Rappahannock	W	28.32	7.69	3.98772
4478-4	MSC019	4478	19	1967	Rappahannock	W	30.27	8.38	4.20877
4478-2	MSC020	4478	18	1967	Rappahannock	W	29.99	8.91	4.06667
4478-1	MSC021	4478	21	1967	Rappahannock	W	25.08	4.39	3.99825
10630-1	MSC022	10630	29	2001	York	S	28.81	7.89	4.0386
10630-2	MSC023	10630	29	2001	York	S	30.02	9.35	3.99474
10630-3	MSC024	10630	23	2001	York	S	30.42	8.68	4.18246
90804-1	MSC025	90804	14	1921	Patuxent	W	30.88	9.4	4.13684
90804-2	MSC026	90804	12	1921	Patuxent	W	30.83	10.1	4.00526
90815	MSC027	90815	15	1922	Rappahannock	S	27.38	5.45	4.21579
9202	MSC028	9202	16	1977	Rappahannock	S	30.95	10.99	3.87018
19674	MSC029	19674	25	1961	Patuxent	W	30.45	9.44	4.05439
4478-3	MSC030	4478	16	1967	Rappahannock	W	29.38	8.12	4.09825
19673	MSC001	19673	18.5	1965	Patuxent	W	32.67	11.27	4.12281
4475	MSC002	4475	22.5	1977	Rappahannock	S	29.45	8.38	4.06491
4250	MSC003	4250	23	1967	Rappahannock	W	31.19	10.02	4.08246
19675	MSC004	19675	30.5	1962	Delmarva	W	32.01	10.1	4.21228
4434	MSC005	4434	17	1977	York	S	26.65	6.3	3.9386
1489	MSC006	1489	26	1962	Delmarva	S	29.01	7.67	4.11228
19672	MSC007	19672	18	1962	Patuxent	S	31.33	10.08	4.09649
4755	MSC008	4755	24	1977	York	S	27.18	8.62	3.62456
426171	MSC009	426171	14	2013	Patuxent	S	29.48	8.52	4.04561
426158	MSC010	426158	14	2013	Patuxent	S	29.72	9.08	3.98947
124506-1	MSC011	124506	34	1939	Potomac	S	29.88	9.44	3.95439
9216	MSC012	9216	18.5	1967	Rappahannock	S	29.58	9.26	3.93333
CBL2147	MSC013	CBL2147	36	1963	Patuxent	S	32.11	9.88	4.26842
40731	MSC014	40731	15.5	2019	York	S	26.49	7.47	3.70526
2024-10-01	MSC015	10	29	2022	York	W	29.21	9.24	3.87193
2024-10-02	MSC016	10	30	2022	York	W	27.7	7.46	3.9193
9	MSC017	9	38	2021	Rappahannock	W	30.56	8.9	4.16842
4478-5	MSC018	4478	14	1967	Rappahannock	W	28.33	7.39	4.04211
4478-4	MSC019	4478	19	1967	Rappahannock	W	30.65	8.53	4.24912
4478-2	MSC020	4478	18	1967	Rappahannock	W	29.89	8.43	4.13333
4478-1	MSC021	4478	21	1967	Rappahannock	W	24.92	4.92	3.87719
10630-1	MSC022	10630	29	2001	York	S	28.53	7.35	4.08421
10630-2	MSC023	10630	29	2001	York	S	29.97	8.83	4.07719
10630-3	MSC024	10630	23	2001	York	S	30.39	8.29	4.24561
90804-1	MSC025	90804	14	1921	Patuxent	W	30.59	9.48	4.07193
90804-2	MSC026	90804	12	1921	Patuxent	W	30.77	9.32	4.13158
90815	MSC027	90815	15	1922	Rappahannock	S	27.12	5.84	4.10175
9202	MSC028	9202	16	1977	Rappahannock	S	31.17	10.13	4.05965
19674	MSC029	19674	25	1961	Patuxent	W	30.05	9.23	4.02105
4478-3	MSC030	4478	16	1967	Rappahannock	W	28.96	8.03	4.04035

### Sheet: Sheet4
EXPERIMENTAL PRESERVATION DATA
Taxon	NMNH catalog number	d15N	d15N - <1 month	d15N - 19 months	Treatment	d15N difference <1 month since initial preservative immersion	19 months
Anchoa mitchilli	477375	16.5	17.4	17.1	Formalin then EtOH	0.9	0.6
Anchoa mitchilli	477376	16.7	17	16.9	Formalin then EtOH	0.3	0.2
Anchoa mitchilli	477377	16.8	17.3	17.1	Formalin then EtOH	0.5	0.3
Anchoa mitchilli	477378	17.2	18.2104	18.1	EtOH	1.01042	0.9
Anchoa mitchilli	477379	15.9	16.9348	16.9	EtOH	1.03476	1
Anchoa mitchilli	477380	16.5	17.2417	16.8	EtOH	0.741713	0.3
Brevoortia tyrannus	477381	13.3	13.6935	13.6	Formalin then EtOH	0.393452	0.3
Brevoortia tyrannus	477382	14.2	14.1667	14.6	Formalin then EtOH	-0.0332811	0.4
Brevoortia tyrannus	477383	13.5	14.2773	14.3	EtOH	0.777328	0.8
Brevoortia tyrannus	477384	15.9	16.4478	15.8	EtOH	0.547811	-0.1
Brevoortia tyrannus	477385	13.2	14.1888	14.5	Formalin then EtOH	0.988802	1.3
Morone saxatilis	477386	17.4	18.4	17.7	Formalin then EtOH	1	0.3
Morone saxatilis	477387	13.3	16.7	16.8	Formalin then EtOH	3.4	3.5
Morone saxatilis	477388	15.1	15.5	15.5	Formalin then EtOH	0.4	0.4
Paralichthys dentatus	477391	17.2	17.6	17.4	Formalin then EtOH	0.4	0.2
Paralichthys dentatus	477392	14.8	15.3	14.8	Formalin then EtOH	0.5	0
Paralichthys dentatus	477389	17.2	18.1	16.3	Formalin then EtOH	0.9	-0.9
Paralichthys dentatus	477390	17.6	17.9139	17.7	EtOH	0.313875	0.1
Paralichthys dentatus	477400	18.7	19.4361	19.7	EtOH	0.736127	1
Paralichthys dentatus	477396	17.1	18.3987	17.2	EtOH	1.29875	0.1
Pomatomus saltatrix	477399	16.7	17.8	17.4	Formalin then EtOH	1.1	0.7
Pomatomus saltatrix	477398	17.2	18.2	17.7	Formalin then EtOH	1	0.5
Pomatomus saltatrix	477393	17	17.7	17.4	Formalin then EtOH	0.7	0.4
Pomatomus saltatrix	477394	18.3	19.3955	20.1	EtOH	1.09555	1.8
Pomatomus saltatrix	477395	17.7	18.6412	19.1	EtOH	0.941185	1.4
Pomatomus saltatrix	477397	17.6	18.1522	18.5	EtOH	0.55215	0.9
						mean amounts different from fresh/unpreserved
						0.826871	0.630769

### Sheet: Sheet5
RADIOGRAPHY DATA
Taxon	ID	Individual	Weight	Length	Eyes	Year	River	Salinity	Fresh	Xrayed_pisc
Anchoa	74201	1	1.9	5.8	b	1912	Patuxent	10	N
Anchoa	74201	2	1.5	4.8	b	1912	Patuxent	10	N
Anchoa	74201	3	2	5.2	b	1912	Patuxent	10	N
Anchoa	395381	1	2.2	6	b	1920	Unknown		N
Anchoa	395381	2	2	6	b	1920	Unknown		N
Anchoa	395381	3	2.8	7	b	1920	Unknown		N
Anchoa	127707	1	1.1	5	w	1921	Potomac	15	N
Anchoa	90519	2	1.6	5.8	b	1921	Patuxent	5	N
Anchoa	90519	3	1	5	b	1921	Patuxent	5	N
Anchoa	90501	1	3.2	6.8	w	1921	Potomac	10	N
Anchoa	90501	2	0.6	4.2	w	1921	Potomac	10	N
Anchoa	90501	3	0.5	4	w	1921	Potomac	10	N
Anchoa	90267	1	3.4	7	b	1921	Patuxent	10	N
Anchoa	90267	2	1.9	5.8	b	1921	Patuxent	10	N
Anchoa	90267	3	1.8	5.2	b	1921	Patuxent	10	N
Anchoa	90244	1	4	7	w	1922	Patuxent	5	N
Anchoa	90244	2	3.5	7.2	w	1922	Patuxent	5	N
Anchoa	90244	3	0.6	4.4	w	1922	Patuxent	5	N
Anchoa	92017	1	2.1	5.6	b	1931	Potomac	5	N
Anchoa	92017	2	2.2	6.2	b	1931	Potomac	5	N
Anchoa	92017	3	0.8	4.2	b	1931	Potomac	5	N
Anchoa	3193	1	1	4.8	b	1950	Delmarva	15	N
Anchoa	405810	1	1.5	6	b	2011	Patuxent	10	N
Brevoortia	39090	1	136.6	22	w	1887	Unknown		N
Brevoortia	39089	1	228.5	27	w	1887	Unknown		N
Brevoortia	39088	1	284.5	28	w	1887	Unknown		N
Brevoortia	44218	1	2.9	6	w	1892	James	20	N
Brevoortia	67637	1	200.3	25	w	1892	James	15	N
Brevoortia	67637	2	153.5	22	w	1892	James	15	N
Brevoortia	72325	1	220.2	24	w	1893	James	15	N
Brevoortia	72325	2	193.5	24	w	1893	James	15	N
Brevoortia	59814	1	6.7	8	w	1893	York	15	N
Brevoortia	67818	1	14.8	9	w	1894	Rappahannock	0	N
Brevoortia	67822	1	22.3	12	b	1897	Potomac	10	N
Brevoortia	67822	2	15.2	10	b	1897	Potomac	10	N
Brevoortia	85187	1	16	11	w	1912	Potomac	0	N
Brevoortia	90039	1	82.9	18	w	1914	Delmarva	10	N
Brevoortia	90039	2	10	9	w	1914	Delmarva	10	N
Brevoortia	134147	1	33.3	13	w	1921	Patuxent	10	N
Brevoortia	90025	1	30.4	13	w	1921	James	15	N
Brevoortia	90003	1	14.4	11	w	1921	Potomac	10	N
Brevoortia	129760	1	5.2	7	b	1921	Potomac	10	N
Brevoortia	90007	1	25	11	b	1921	Patuxent	5	N
Brevoortia	90007	2	15	10	b	1921	Patuxent	5	N
Brevoortia	90035	1	73.5	17	w	1921	Patuxent	5	N
Brevoortia	90035	2	13.8	9	w	1921	Patuxent	5	N
Brevoortia	89795	1	144.7	22	b	1930	Potomac	5	N
Brevoortia	89795	2	24.3	11	b	1930	Potomac	5	N
Brevoortia	102313	1	10	9	w	1936	Patuxent	10	N
Brevoortia	455427	1	12.9	9	b	1948	Patuxent	10	N
Brevoortia	7020	1	19.2	11	b	1949	Patuxent	10	N
Brevoortia	455420	1	3.1	6	b	1949	Delmarva	15	N
Brevoortia	3415	1	8	9	b	1951	Patuxent	10	N
Brevoortia	3415	2	4.9	8	b	1951	Patuxent	10	N
Brevoortia	3666	1	2	5	b	1952	Delmarva	15	N
Brevoortia	425121	1	20.6	10	b	2011	Patuxent	10	N
Brevoortia	425063	1	23.7	11	b	2012	Patuxent	10	N
Brevoortia	438487	1	14.2	10	b	2014	Patuxent	10	N
Brevoortia	439171	1	17.1	10	w	2015	Patuxent	5	N
Morone	90804	1	38.4	14	w	1921	Patuxent	10	N	N
Morone	90804	2	31.8	12	w	1921	Patuxent	10	N	Y
Morone	90815	1	47.4	15	w	1922	Rappahannock	N	16.5
Morone	124506	1	738	34	w	1939	Potomac	10	N	Y
Morone	124506	2	503	31	w	1939	Potomac	10	N	N
Morone	426171	1	38.1	14	b	2013	Patuxent	5	N	N
Morone	426158	1	37.2	14	b	2013	Patuxent	5	N	Y
Morone	39496	1	504.2	34	w	1888	Susquehanna	0	N	N
Morone	39496	2	788	35	w	1888	Susquehanna	0	N	N
Pomatomus	3438	1	147.9	22	w	1857	James	20	N	U
Pomatomus	90894	1	42.4	16	w	1921	York	20	N	Y
Pomatomus	90894	2	44.4	16	w	1921	York	20	N	N
Pomatomus	90894	3	31.1	14	w	1921	York	20	N	Y
Pomatomus	90894	4	26.9	14	w	1921	York	20	N	Y
Pomatomus	90894	5	6.8	9	w	1921	York	20	N	Y
Pomatomus	90894	6	5.9	8	w	1921	York	20	N	Y
Pomatomus	90897	1	78.4	17	w	1921	James	25	N	N
Pomatomus	90897	2	111.8	18	w	1921	James	25	N	Y
Pomatomus	90897	3	67.2	17	w	1921	James	25	N	Y
Pomatomus	90897	4	66.3	16	w	1921	James	25	N	N
Pomatomus	90897	5	66.3	17	w	1921	James	25	N	Y
Pomatomus	455421	1	190.6	23	b	1930	Potomac	5	N	Y
Pomatomus	89800	1	78.2	16	b	1930	Potomac	5	N	U
Pomatomus	89800	2	73.2	17	b	1930	Potomac	5	N	N
Pomatomus	89800	3	65.1	15	b	1930	Potomac	5	N	Y
Pomatomus	89800	4	50.1	14	b	1930	Potomac	5	N	N
Pomatomus	89800	5	75.4	18	b	1930	Potomac	5	N	N
Pomatomus	89800	6	69.4	16	b	1930	Potomac	5	N	Y
Pomatomus	89800	7	36.3	13	b	1930	Potomac	5	N	Y
Pomatomus	426186	1	96.8	18	b	2012	Patuxent	10	N	N
Anchoa	15933	1	1.9	6	b	1953	Delmarva	10	N
Anchoa	15936	1	2.8	6.5	b	1958	Patuxent	0	N
Anchoa	11608	1	8	9.5	b	2005	Rappahannock	15	N
Anchoa	35819	1	3.3	6.9	b	2017	York	15	N
Brevoortia	16051	1	12.3	8.5	b	1954	Patuxent	10	N
Brevoortia	724	1	94.2	15	b	1970	James	0	N
Brevoortia	35652	1	116	18	b	2017	York	15	N
Morone	260	1	91.3	18	b	1955	James		N	U
Morone	19674	1	195.5	25	b	1961	Patuxent	15	N	N
Morone	1489	1	375.1	26	b	1962	Delmarva	25	N	Y
Morone	19675	1	393.6	30.5	b	1962	Delmarva	10	N	N
Morone	19672	1	101.1	18	b	1962	Patuxent	0	N	U
Morone	2147	1	1012.7	36	b	1963	Patuxent	10	N	N
Morone	19673	1	85.5	18.5	b	1965	Patuxent	10	N	N
Morone	4478	1	127.7	21	b	1967	Rappahannock	5	N	N
Morone	4478	2	81.5	18	b	1967	Rappahannock	5	N	N
Morone	4478	3	65	16	b	1967	Rappahannock	5	N	Y
Morone	4478	4	89.8	19	b	1967	Rappahannock	5	N	N
Morone	4478	5	35.1	14	b	1967	Rappahannock	5	N
Morone	9216	1	121.5	18.5	w	1967	Rappahannock	10	N	Y
Morone	4250	1	211.7	23	b	1967	Rappahannock	10	N	Y
Morone	9202	1	58.3	16	b	1977	Rappahannock	5	N	Y
Morone	4755	1	137.8	24	b	1977	York	15	N	U
Morone	4475	1	216.8	22.5	b	1977	Rappahannock	10	N	Y
Morone	4434	1	64.7	17	b	1977	York	10	N	N
Morone	10630	1	342.6	29	b	2001	York	0	N	N
Morone	10630	2	340.8	29	b	2001	York	0	N	N
Morone	10630	3	160.1	23	b	2001	York	0	N	N
Morone	40731	1	70.3	15.5	b	2019	York	15	N	Y
Paralichthys	2096	1	47.4	16	b	1963	Delmarva	30	N	N
Paralichthys	33575	1	62	18.5	b	1965	Delmarva	10	N	N
Pomatomus	22133	1	69.4	17	b	1950	Patuxent	10	N	Y
Pomatomus	22133	2	35.2	15	b	1950	Patuxent	10	N	N
Pomatomus	1234	1	115.6	19	b	1958	Susquehanna	0	N	N
Pomatomus	1743	1	1197.7	41	b	1962	Potomac	15	N	N
Pomatomus	1743	2	978.5	37	b	1962	Potomac	15	N	N
Pomatomus	7910	1	106.6	19.5	b	1983	York	20	N	U
Pomatomus	11363	1	115.6	17	b	2005	James	20	N	N
Anchoa	8	1	3	6.8	b	2021	York	20	Y
Anchoa	8	2	4	6.8	b	2021	York	20	Y
Anchoa	8	3	2	6.4	b	2021	York	20	Y
Anchoa	8	4	2	6	w	2021	York	20	Y
Anchoa	8	5	3	7	w	2021	York	20	Y
Anchoa	8	6	3	6.6	w	2021	York	20	Y
Brevoortia	1	1	25	11	b	2021	Rappahannock	5	Y
Brevoortia	2	1	27	11.8	b	2021	Rappahannock	10	Y
Brevoortia	3	1	15	9	w	2021	Rappahannock	15	Y
Brevoortia	3	2	40	13.8	w	2021	Rappahannock	15	Y
Brevoortia	3	3	200	21	b	2021	Rappahannock	15	Y
Morone	9	1	1082	38	b	2021	Rappahannock	15	Y	Y
Morone	10	1	430	29	b	2022	York	10	Y	U
Morone	10	2	472	30	b	2022	York	10	Y	U
Paralichthys	11	1	199	24	b	2021	Delmarva	20	Y
Paralichthys	12	1	264	23	b	2021	Delmarva	20	Y
Paralichthys	13	1	653	32	b	2021	James	20	Y	Y
Paralichthys	14	1	601	31	w	2021	James		Y	Y
Paralichthys	15	1	210	24.2	w	2021	Delmarva	20	Y	U
Paralichthys	16	1	118	21	w	2021	Delmarva	20	Y
Paralichthys	17	1	410	29	f	2021	York	20	Y
Paralichthys	17	1	410	29	f	2021	York	20	Y
Paralichthys	17	1	410	29	f	2021	York	20	Y
Pomatomus	4	1	99	18	b	2021	Unknown		Y
Pomatomus	5	1	114	20	b	2021	Unknown		Y
Pomatomus	6	1	141	20	b	2021	Rappahannock	15	Y
Pomatomus	6	2	167	21	w	2021	Rappahannock	15	Y
Pomatomus	6	3	197	23	w	2021	Rappahannock	15	Y
Pomatomus	7	1	78	15	w	2021	Delmarva	20	Y
Pomatomus	7	2	93	17	f	2021	Delmarva	20	Y
Pomatomus	7	2	93	17	f	2021	Delmarva	20	Y
Pomatomus	7	2	93	17	f	2021	Delmarva	20	Y
Paralichthys	286338	1	481.4	31	b	1948	Delmarva	10	N	Y
Paralichthys	286336	1	25.7	13	b	1948	Patuxent	10	N	Y
Paralichthys	286336	2	41.6	14	b	1948	Patuxent	10	N	Y
Paralichthys	286336	3	77	19.5	b	1948	Patuxent	10	N	N
Paralichthys	286336	4	16.9	10	b	1948	Patuxent	10	N	U
Paralichthys	286336	5	9.1	9	b	1948	Patuxent	10	N	N
Paralichthys	91251	1	37.8	13	w	1914	Delmarva	20	N	N
Paralichthys	91251	2	47.1	14	w	1914	Delmarva	20	N	U
Paralichthys	91251	3	54.4	15	w	1914	Delmarva	20	N	N
Paralichthys	91251	4	29.3	12	w	1914	Delmarva	20	N	N
Paralichthys	91251	5	50	14.5	w	1914	Delmarva	20	N	N
Paralichthys	91251	6	46.5	15	w	1914	Delmarva	20	N	N
Paralichthys	91251	7	23	12	w	1914	Delmarva	20	N	N
Paralichthys	286335	1	52.4	17.6	b	1948	Patuxent	0	N	N
Paralichthys	88467	1	107.1	20	w	1913	Delmarva	20	N	N
Paralichthys	88467	2	103.4	21.4	w	1913	Delmarva	20	N	N
Paralichthys	126941	1	48.1	17.2	w	1897	James	20	N	N
Paralichthys	74878	1	149.4	20	w	1912	Patuxent	10	N	N
Paralichthys	83525	1	50.8	18	w	1919	Unknown		N	N
Paralichthys	423933	1	44.1	15.4	b	2012	Patuxent	10	N	N
Paralichthys	286329	1	79.7	19.4	b	1950	Patuxent	10	N	N
Paralichthys	286340	1	86	16.2	b	1948	Delmarva	15	N	Y
Paralichthys	423932	1	45.6	15.5	b	2012	Patuxent	10	N	N
Paralichthys	286341	1	76	18	b	1948	Delmarva	10	N	N
Paralichthys	286328	1	86.5	17	b	1948	Delmarva	15	N	Y
Anchoa	90257	1	2.9	6.8	w	1922	James	30	N
Anchoa	90240	1	1.1	5.2	w	1922	Rappahannock	N	17.4
Anchoa	90240	2	3.5	7.8	w	1922	Rappahannock	N	16.3
Anchoa	127710	1	1.1	5	w	1892	James	20	N
Anchoa	127710	2	1.6	6.2	w	1892	James	20	N
Anchoa	127710	3	1.1	5	w	1892	James	20	N
Paralichthys	286327	1	37.6	14	b	1948	Patuxent	10	N
Paralichthys	286327	2	82.5	19	b	1948	Patuxent	10	N
Paralichthys	286327	3	43.7	15	b	1948	Patuxent	10	N
Paralichthys	286327	4	30.7	13	b	1948	Patuxent	10	N
Paralichthys	286327	5	17.7	11	b	1948	Patuxent	10	N
Paralichthys	286326	1	93.5	20	b	1949	Potomac	15	N
Paralichthys	44227	1	264.7	25	w	1892	James	20	N
Paralichthys	44227	2	182.8	25	w	1892	James	20	N
Paralichthys	44227	3	152.4	22	w	1892	James	20	N
Paralichthys	44227	4	141.4	22	w	1892	James	20	N
